# Generation of a microsporidia species attribute database and analysis of the extensive ecological and phenotypic diversity of microsporidia

**DOI:** 10.1101/2021.02.21.432160

**Authors:** Brandon M. Murareanu, Ronesh Sukhdeo, Rui Qu, Jason Jiang, Aaron W. Reinke

**Author notes:** These authors contributed equally (Brandon M. Murareanu, Ronesh Sukhdeo, Rui Qu, Jason Jiang).

## Abstract

Microsporidia are a large group of fungal-related obligate intracellular parasites. Though many microsporidia species have been identified over the past 160 years, there is a lacking depiction of the full diversity of this phylum. To systematically describe the characteristics of these parasites, we created a database of 1,440 species and their attributes, including the hosts they infect and spore characteristics. We find that microsporidia have been reported to infect 16 metazoan and four protozoan phyla, with smaller phyla being underrepresented. Most species are only reported to infect a single host, but those that are generalists are also more likely to infect a broader set of host tissues. Strikingly, polar tubes are 3-fold longer in species that infect tissues besides the intestine, suggesting that polar tube length is a determinant of tissue specificity. Phylogenetic analysis revealed four clades which each contain microsporidia infecting hosts from all major habitats. Although related species are more likely to infect similar hosts, we observe examples of changes in host specificity and convergent evolution. Taken together, our results show that microsporidia display vast diversity in their morphology and the hosts they infect, illustrating the flexibility of these parasites to evolve new traits.
