## Supplementary material for "Generation of a microsporidia species attribute database and analysis of the extensive ecological and phenotypic diversity of microsporidia": Table S3

### Sheet: S3A - Sorted Infected Tissues
oenocytes	bone	respiratory	gut/digestive system	systemic infection	adipose tissue	somatic reproductive tissues	muscles	liver	skin tissues	excretory system	body fluids	immune tissue/cells	gills	germline	nervous system	cardiovascular	connective tissues	glands	ducts	gall bladder	eyes	body cavities	ambiguous	protists
oenocystes at surface of fat body	bone marrow	air sac	alimentary canal	"infection general"	Adipose	genital organs	abdominal muscle	found in a liver lesion caused by Echinococcus multilocularis	dermal	protonephridial canals	blood	adipo-phagocytic cells	anal gills	and especially gonads.	abdominal nerve cord	cardiac muscle	conective tissue	and digestive gland	bilary duct	gall bladder epithelium	conjuctiva	abdomen	flagellum	in gut of a polychaete annelid Capitella capitata
oenocyte	hematopoietic cells	air sac epithelium	Alimentary tract	"throughout most tissues"	adipose	Connective tissue in Gonad	abdominal muscles	Hepatocytes of Liver	Lymphocystis lesions on skin	urinary bladder	blood cells	body cavity coelomocytes	gill	and gonads;	brain	cardiac muscles	connective	hepatopancreas	bile duct	gallbladder	eye	abdominal cavity	S. salar: epithelial cells	in gut of the polychaete annelid Audouinia sp., probably A. tentaculata
oenocytes	hematopoietic organs	diaphram	alimentary tract	all organs	Adipose in larvae	epithelium of vas deferens	and flight muscles	Liver	skin	kidney	body fluid	coelomocytes	gill filament	and gonads.	sensory bulbs of uniciliate receptors	epicardium	connective tissue	hepatopancreatocytes	common bile duct		eye conjunctiva	body cavity	Primary cells	in gut of the polychaete annelid Capitellides giardi
		lung	and rectum	All organs and tissues excepting the radular cartilage	adipose in larvae	vitellaria	body muscles	liver	hyopdermal	kidney epithelium	body fluids	fixed phagocytes of hemal vessels.	gill filaments	and the reproductive tissues of juveniles	central nerve cord	heart	connective tissue anterior to anus	maxillary gland	excretory ducts		eye cornea	body wall	macronucleus	in gut of the polychaete annelid Ophelia limacina
		lungs	and the intestinal epithelium	all segments	adipose of larvae	vitelline follicles/ducts	body wall muscles	liver cells	Hypoderm	kidney transitional cells	free in blood system	gall bladder macrophages	gills	developing egg capsules	central nervous system	heart muscles	connective tissue around oesophagus	Silk glands	intrahepatic bile duct		iris	body wall epithelium	cytoplasm	in gut of the polychaete annelid Platynereis dummerilii
		peritracheal cells	anterior midgut	body completely filled with parasites	adipose tissue	uterus wall	cardiac muscle	most commonly in liver	hypoderm	kidney tubular cells	haemocele	Infected lymphocytes infiltrate haematopoietic tissues	Primarily gills	developing eggs	cerebral ganglia	heart myofibres	connective tissue cells	Verson's gland	oviduct		supportive cup of photoreceptors	carapace	around centre of animal	in gut of the polychaete annelid Polydora flava
		trachael cells	anterior portion of proximal intestine	General infection	fat bodies	uterine	cardiac muscles	superficial part of liver	hypodermal	renal tubules	haemocoel	lamina propria macrophages	secondary lamellae of gills	developing oocytes	cortical region of subesophageal hanglia	muscle of heart	connective tissue cells of appendages	antennal gland				coelom	amphidiskoblasts	in gut of the polychaete annelid Pygospio seticornis
		trachael matirx	basement membrane of gut	general infection	fat bodies around stomach	genital ducts	flight muscles	under peritoneum of liver	Hypodermal cells	Malphigian	haemocytes	lymph nodes	pseudobranch	egg	cortical region of supraesophageal ganglia	myocardium	connective tissue in digestive tube	female glands				cysts in body cavity	archaeocytes	in gut of the sipunculid Phascolion strombi
		trachael matrix	caeca	Internal organs	Fat body	uterus	flight muscles		hypodermal cells	Malpighian tubes	haemocytes;	lymphocyte-like cells		egg follicle	cranial	pericardial cells	Connective tissue of abdomen	gland cells				epithelial lining of the peritoneum	varies	in the gut of the cricket Grillus assimilis
		trachea	ceca	internal organs	fat body	copulation sac epithelium	gastrointestinal muscles		hypodermic cells	Malpighian tubule	Haemolymph	lymphocyte-like cells in renal interstitum		egg sac	dorsal ganglia	pericardial tissues	connective tissue of entire gut wall	labial glands				paranchyma	diverticulum	in the gut of the polychaete annelid Nereis diversicolor
		tracheae	ceca epithelium	Systemic	fat body tissue		gut muscles		Hypodermis	Malpighian tubules	haemolymph	lymphocyte-like cells in spleen		eggs	ganglia	pericardium	connective tissue of gut	silk gland				parenchyma	sporocyst	in the gut of the polychaete annelid Nereis parallelogramma
		tracheal cells	cecal wall	systemic infection	fat cells		hindgut muscls		hypodermis	malpighian tubules	hemocoel	lymphocytes		embryo	large ganglion	rarely in cardiac muscles	connective tissue of muscle of dorsal fin	silk glands				parenchyma tissue	sporocysts	in the gut of the polychaete annelid Polydora sp.
		tracheal end cells	cells of hindgut near Malpighian tubules	Throughout the visceral organs of infected fish	fat tissue		hypoaxial muscles		epidermal	Malpighian tubules and	hemocoele	lymphocytes in body cavity		envelopment of ovary	motor neurons	ventricle of heart	connective tissue of the coelomic cavity	silkglands				parenchymal cells	appendages	in the gut of the polychaete annelid Travisia forbesi
		tracheal epithelium	Ciliate in rectum	"in dem Korper"	infects adipose cells around the Daphnia		locomotor muscle		epidermal cells	Malpighian tubules epithelium	hemocytes	lymphocytes in seminal vesicle		tropharia	nerve chain	muscle of heart	connective tissues	adrenal gland				parenchymal tissue	endodermal	in gut of the polychaete annelid Spio martinensis
		tracheal matrix	colon	general	mesenteric fat		longitudinal and circular muscles surrounding the gut		epidermia	epithelium of excretory tubules	hemolymph	lymphocytes lying in body cavity		female gonads and nodules	nerve fibers and cells	heart muscles	connective tissues around gut	adrenal glands				mesentary	epithelial cells	in the gut of the polychaete annelid Perinereis cultifera
		tracheal tubules	digestive tract		subcuticular fat body		longitudinal muscles of body wall		epidermis	urinary tubule epithelium	in the cells "adipo-phagocytaires" disseminated in the blood sinuses of the thorax and its appendages	macrophages		female reproductive tubules	nerve ganglia	blood vascular system	fibroblasts	adrenals				mesenteric tissues	epithelium
		tracheole cells	digestive tube		fat		midgut muscle		snail mantle	nephrocytes	leukocytes	phagocytes		germ balls	nerve tissue	capillary endothelial cells	lamina propria endothelial cells	parathyroid				mesenteron	near the gut.
		nasal epithelium	digestive tubes				midgut muscles		and seam cells		possibly haemocytes	but also in spleen		germaria of adult females	nerve tissue	peripheral vessel walls	lamina propria fibroblasts	salivary gland				peritoneal cavity	often subcutaneous
		nasal mucosa	distal duodenal enterocytes				muscle		cells underneath cuticle			secondarily in spleen		germinal masses	nerves	vessels near hematopoietic organs	sub-epithelial gut connective tissue	salivary gland tissue				peritoneum	other organs
		nasal sinus cavities	Entire digestive tract				muscle cells		and epidermis			spleen		gonad	nervous	wall of blood sinuses	subcutaneous connective tissue	salivary glands				subcutaneous	other tissues
		swimming organs	epithelial cells of intestine				Muscle surrounding ovaries		fins			lymphoblasts		gonadal	nervous system	endothelial cells	subcutaneous connective tissue at base of fins	thyroid				subcutaneous tissue	mucosa
		tracheal epithelial cells	epithelial cells of midgut				Muscles		head			hemocyte		gonadal tissue	neural tissues	endothelium	subcuticular connective tissue	pancreas				sinuses around gut	posterior body
			epithelium of chyle stomach				muscles		head capsule			hemoctyes		gonads	neuronal		septa	digestive gland				under visceral or parietal peritenoum	wall cells
			epithelium of gut				muscles around midgut		integumental epidermal cells of larva			hemoctye		gonads of adults	neurons		mesenchyme cells	pharyngeal glands				visceral cavity	tissues around muscles
			epithelium of hind gut				muscles beneath cuticle		integumentary					male gonad	spinal cord							thorax	somatic tissue
			epithelium of midgut				muscles of eye		subcuticular cells					male gonads	spinal ganglia							coelomic cavity	somatic tissues
			esophagus				muscles of midgut		subcuticular epithelium					mature eggs in adult females	spongioblasts							general cavity	"Hautfettkorperlappchen" lying between muscles
			gastric caeca				muscles of skin		tegument					oocyte	supraesophageal ganglion							Body cavity	rodlet cells
			gastric ceca epithelium				muscles of the lateral wall of the abdomen near the anus		integumental epithelial cells					oocytes	tissues associated with nervous system								nucleus
			gastrodermis				musculature		derma cells					ova	ventral nerve cord								inter-membrane tissue
			gastrointestinal tract				myocardium							ova of Bidder's organ	cerebrospinal fluid								parenchimatous cells
			generalized in gut				myocytes							ovarian	central nerve mass								tissues in protocephalic area
			gut				posterior abdominal muscles							Ovarian cells	nervous tissue								tissues around basal bulb
			Gut epithelium				Primarily muscle cells							ovarian tissue	peripheral ganglia
			gut epithelium				rarely in cardiac muscles							ovaries	meninges
			Gut epithelium of colon				rectal pouch muscles							ovarioles
			gut of cat				Sarcoplasm of muscle cells							ovary
			gut wall				Sarcoplasm of skeletal myofibrils							ovocyte
			cloaca				skeletal muscle							ovules
			hindgut				Skeletal muscle of intestine							ovum
			ileum				skeletal muscle of the abdominal cavity							reproductive organs
			in gut				Skeletal muscle of the internal abdominal cavity							Reproductive system of adult females: ovarioles
			intestinal				skeletal muscle tissue of male and female host							secondarily gonads
			intestinal ceca epitelium				Skeletal muscles							secondarily in gonads
			Intestinal cells				skeletal muscles							seminal vesicle
			intestinal cells				skeletal muscles of the abdominal cavity							sex cells
			Intestinal epithelium				skeletal musculature							sex organs
			intestinal epithelium				Skeletal musculature of abdomen and thorax							spermatocytes and accessory glands within the testes
			intestinal mucosa				smooth muscles							spermatogonia
			intestinal muscles				stomach muscles							testes
			intestinal serosa				striated muscle							testicular
			intestinal submucosa				Striated muscle tissues							testicular cells
			Intestinal wall				striated muscles							testis
			intestinal wall				subcutaneous layer of muscles							Transovarian transmission was mentioned
			intestinal walls				thoracic muscles							yolk of egg
			intestine				tongue muscles							Vasoperitoneal tissue surrounding embryos
			intestines				trunk muscle							ovarian pedicular cells
			jejunal enterocytes				trunk muscles							ovotestis
			jejunal epithelium				tunica elastico-muscularis of midgut							Gonads
			large intestine epithelium				undifferentiated cytoplasm of muscle bundles							germline tissue
			lower portion of gut				visceral muscle
			lumen of gut				visceral muscles
			mid-intestinal epithelium				sarcoplasm of striated muscles
			midgut
			midgut epithelial cells
			Midgut epithelium
			midgut epithelium
			midguts
			mucosa of small intestine
			oesophagus
			posterior midgut epithelium
			primarily intestine
			proventriculus
			pyloric caeca
			pyloric caecae
			pyloric cecum
			pyloric valve epithelium
			rarely in the stomach
			small intestine
			stomach
			stomach epithelium
			submucosa of gut
			then intestine
			ventriculus
			ventriculus digestive cells
			ventriculus epithelium
			villus enterocytes
			wall of intestine
			wall of midgut
			wall of stomach
			gut-wall
			caecum
			Intestine

### Sheet: S3B - Spore Shape Groupings
Ambiguous / Excluded Spores	Elliptical	Rod-shaped	Oval	Ovocylindrical	Pyriform	Spherical	Reniform	Curved	Club-shaped	cuneiform	curved in semicircle	fusiform	diplococcus	lageniform	lanceolate	lozenge-shaped	spiral	triangular	comma-shaped	Rectangular
ellipsoidal to pyriform	ellipsoid	elongated	elongated oval (c2)	barrel-shaped	elongated pyriform	almost uniform in diameter	bean-shaped	bow-shaped	Clavate		semicircular	elongate fusiform			lanceolate to tear-drop shaped		spirally curved
Elliptical or oval	tubular	Bacculiform	broad oval	barrel-shaped	elongate-pyriform	globular	bean-shaped	curved			horseshoe-shaped						spirilliform
elongated ovoid / ellipsoidal	broadly elliptical	bacillifom	broad oval	Biconical	lightly pyriform	spherical	asymmetrical concave and convex sides	lightly bent			crescent-shaped						twisted
Elongated-ovoid to ellipsoid	ellipsodial	bacilliform	broad ovoid	cylindrical	one end inflated and other end pointed	Spherical	cordiform in sagittal section	lightly curved			C-shaped
Elongate-oval to pyriform	elongate ellipsoid	bascilliform	broadly conical	hemispherical ends	pear-shaped	subspherical	lightly kidney-shaped	slightly bent
Lightly pyriform to ellipsoidal	elongate ellipsoidal	elongate narrow	Broadly oval	ovocylindric	powder-flask like shape		slightly constricted in middle	slightly bent
oblong-ovate	episoidal	elongate-cylindrical	broadly oval	ovocylindrical	pyriform;		slightly reniform	slightly curced
oval to elongate	short-elliptical	elongate-narrow	Broadly ovoid	ovocylindrical	slightly pear-shaped			slightly curved
Oval to pyriform	subelliptical	elongate-oblong	conical	short cylindrical	slightly pyriform			slightly curved rod
oval-pyriform	large: elliptical	extremely narrow	coniform	short-cylindrical	subpyriform			slightly incurvated
oval-to kidney shaped		long	drop-shaped	elongate-cylindrical	slightly pyriform			very curved
Pyriform to ellipsoidal		long thin rod	egg-shaped	shortly cylindrical	irregularly pyriform
ovoid to pyriform		minute rod	elognate ovoid	rounded-cylindrical	broadly pyriform
slightly pyriform to oval		narrow	elongate oval
spherical to ellipsoidal		rod	elongate-oval
truncate-oval		rod-like	elongate-ovoid
oval to spherical		rod-shaped	elongate-ovoidal
truncate		slender	long oval
truncate at both ends		slightly elongated	long oval
truncate at both ends		small rod	long ovoid
truncate ends		straight	long-oval
truncate posterior end		straight rod	long-oval
ends equally truncate		tubular	long-ovoid
pronounced posterior constriction		elongate	oblong
pointed at posterior end		bacillifom	oval ends
posterior end pointed		elongated cylindrical	oval/ovoid
posterior tip		Cucumiform	oval;
sharply pointed at one end			ovate
small end very pointed			oviform
spore tapers gradually to a bluntly pointed anterior end			ovoid
depression at posterior end			ovoid acuminate
depression in broad end			ovoid to oval
aberrant			roundish to oval
collapsed			round-oval
broadly			semioval
flattened at the poles			Short oval
one pole rounded			short ovoid
one pole slightly narrowed			short, round-egg shape
one pole slightly pointed			slightly oblong
one side concave			slightly ovoid
middle region with slight constriction			spheroid
one end slightly narrower than other			coccoidal
Sphenoidal			elongated oval
constricted in middle			oval to spherical
anterior end pointed and curved
anterior pointed
anteriorly tapered
attenuated anteriorly
attenuated posteriorly
attenuated to very narrow anterior end
2 ends rounded and the other truncate
equally rounded ends
anterior and posterior rounded
attenuated anteriorly and posteriorly
blunt ends
blunt poles
both poles rounded
bottle-shaped
broad
round
rounded
rounded ends
broadly rounded posterior
broad rounded ends
slightly conoid anterior
narrowed anterior end
narrowed anterior pole
slightly narrowed at anterior pole
rounded posterior
rounded posteriorly
pointed anterior
pointed anterior pole
pointed anterior poles
pointed anteriorly
posterior rounded
wide
wider in mid region
wrinkled posterior
similar to those of A. amphipodae but smaller
slightly more narrow than original description
uniform
uniform in shape and dimension
uniform shape
variable in shape
abberant
asymmetrical concave and convex sides
attenuated anteriorly
attenuated anteriorly and posteriorly
attenuated posteriorly
attenuated to very narrow anterior end
broadly rounded posterior
moderately constricted
more pointed than spores of T. duorara
one pole deformed and flattened
posterior end inflated
posterior end invaginated
probably just deformed)
short
sharpened
spindle-shaped
long
needle-shaped
cylindrical narrow
smaller size
wedge-shaped
ellipsoidal; equally rounded ends
elongate; elliptical
elongate; ellipsoidal
lanceolate; slightly curved
oblong-ovoid
