## Supplementary material for "Generation of a microsporidia species attribute database and analysis of the extensive ecological and phenotypic diversity of microsporidia": Table S4

### Sheet: Final Paired PT Length Data
Species	Hosts	Site	Calculated Polar Tubule (µm)
Microsporidium aedium	Aedes cantans	gastric caeca	6.28
Amblyospora cantansi	Aedes cantans	fat body; oenocytes	155.352
Amblyospora dissimilis	Aedes cantans	fat body; oenocytes	107.207
Amblyospora pilosa	Aedes cantans	fat body	165.106
Ordospora durforti (= Endoreticulatus durforti)	Artemia sp.	intestinal epithelium	29.2482
Vavraia anostraca	Artemia sp.	muscles; haemocele; intestinal epithelium	72.5708
Nematocida displodere	Caenorhabditis elegans	epidermis; muscle; neurons; intestine; coelomocytes; and seam cells	16.1792
Nematocida parisii	Caenorhabditis elegans	Intestine	2.51327
Anisofilariata chironomi	Chironomus plumosus	Adipose	186.611
Crispospora chironomi	Chironomus plumosus	Gut epithelium	30.2378292908018; 16.4933614313464
Helmichia lacustris	Chironomus plumosus	fat body	1.80642
Agglomerata cladocera	Daphnia magna	Hypoderm; adipose	28.51
Agglomerata cladocera (siberian isolate)	Daphnia magna	Hypoderm; adipose	43.354
Agglomerata volgensae	Daphnia magna	hypodermal; adipose	31.9657
Binucleata daphniae	Daphnia magna	integumentary	62.8319
Glugoides intestinalis	Daphnia magna	midgut epithelium	32.0442
Hamiltosporidium magnivora (= Flabelliforma magnivora)	Daphnia magna	fat body; hypodermic cells; ovary	130.745
Hamiltosporidium tvaerminnensis	Daphnia magna	adipose; ovaries; hypodermis	88.3573
Ordospora colligata	Daphnia magna	gut epithelium	31.2746
Berwaldia singularis	Daphnia pulex	adipose tissue; hematocoel	137.366
Conglomerata obtusa	Daphnia pulex	adipose	56.5487
Globulispora mitoportans	Daphnia pulex	midgut; gastric ceca epithelium	20.1062
Gurleya daphniae	Daphnia pulex	epidermis	53.8783
Microsporidium stagnalis	Daphnia pulex	hematocoel; adipose tissue	105.558
Pleistophora daphniae (= Norlevinea daphniae)	Daphnia pulex	ovary (Daphnia longispina)	64.0885
Stempellia mutabilis	Ephemera vulgata	fat body	39.8197
Tuzetia schneideri	Ephemera vulgata	midgut	60.0673
Chytridiopsis typographi	Ips typographus	midgut epithelium	18.8496
Unikaryon montanum	Ips typographus	fat body; Malpighian tubules; muscle; ovaries	22.6195
Merocinta davidii	Mansonia africana	midgut	4.08407
Tricornia muhezae	Mansonia africana	fat body (of larva); systemic infection (in larva)	40.8407
Berwaldia hypodermica	Simocephalus vetulus	hypodermis; fat cells	94.2478
Microsporidium elongatum	Simocephalus vetulus	Hypodermal cells; fat body (of Daphnia pulex)	54.9779
Nosemoides simocephali	Simocephalus vetulus	gut	33.2852
Nosema pieriae	Pieris brassicae	Gut epithelium	43.5425
Nosema mesnili	Pieris brassicae	gut; fat body; general infection; Malpighian tubules	60.48
